# Development of novel temporal beta-diversity indices for assessing community compositional shifts accounting for changes in the properties of individuals

**DOI:** 10.1101/2022.04.13.488244

**Authors:** Ryosuke Nakadai

## Abstract

Revealing the patterns of temporal biodiversity changes and deciphering the connection between individual life histories and large-scale ecological patterns is essential for improving the mechanistic understanding of macroecology. However, this is challenging because the relationship between individual life history and biodiversity remains unclear. In the present study, in order to link the individual life history and community-level phenomena, I developed novel indices that allow the evaluation of community compositional shifts over time by explicitly considering the contributions of the life histories of individuals (i.e. growth, mortality, and recruitment) in a community. These novel indices are quantitative extensions of the individual-based temporal beta-diversity indices which can include information on individual sizes. The indices were applied to a subset of data from the US Forest Inventory and Analysis database for the state of Rhode Island, USA, to identify changes in the contribution of individual life histories to biodiversity change. The results of this study represent methodological progress in community ecology and macroecology, as well as a conceptual advancement in bridging studies on biodiversity with those on individual life history and physiology. The individual-based diversity indices developed here pave the way for individual-based biodiversity science, which may facilitate the understanding of the effects of climate change across different hierarchies of biological organisation.
