## Supplementary material for "Development of novel temporal beta-diversity indices for assessing community compositional shifts accounting for changes in the properties of individuals": Table S2

### Sheet: Table S2
Table S2. Comparison using a linear and linear mixed model for each index. The best models chosen from the comparison are shown in Table 2
dBC with random effect
	(Intercept)	ELEV	interval	LAT	mean_year	df	logLik	AIC	delta	weight
1	0.0747854	NA	NA	NA	NA	3	122.835	-239.67	0	0.905941
5	2.07991	NA	NA	-0.0480692	NA	4	121.221	-234.443	5.22657	0.0663994
3	-0.00190896	NA	0.0149117	NA	NA	4	120.11	-232.221	7.44889	0.0218571
9	-4.88035	NA	NA	NA	0.00246401	4	118.312	-228.625	11.0446	0.00362066
7	2.10226	NA	0.0155117	-0.0505172	NA	5	118.558	-227.116	12.553	0.00170311
13	-2.94326	NA	NA	-0.048517	0.00250713	5	116.71	-223.42	16.2497	0.000268241
11	8.00281	NA	0.0270545	NA	-0.0040115	5	116.158	-222.316	17.3539	0.000154437
2	0.0769362	-6.70518e-06	NA	NA	NA	4	113.761	-219.522	20.1473	3.82097e-05
15	10.7707	NA	0.0285041	-0.051755	-0.00431803	6	114.64	-217.281	22.389	1.24565e-05
6	2.98471	3.61619e-05	NA	-0.0700423	NA	5	112.568	-215.136	24.5335	4.26295e-06
4	0.000858847	-9.03451e-06	0.0149397	NA	NA	5	111.037	-212.074	27.5955	9.22193e-07
10	-4.87821	-7.36473e-06	NA	NA	0.00246412	5	109.24	-208.48	31.1899	1.52866e-07
8	2.96817	3.4667e-05	0.0153109	-0.0715216	NA	6	109.882	-207.763	31.9064	1.06836e-07
14	-1.97941	3.5546e-05	NA	-0.0701035	0.00246985	6	108.049	-204.097	35.5722	1.70882e-08
12	8.05748	-9.94e-06	0.0271806	NA	-0.00403741	6	107.089	-202.178	37.4913	6.54603e-09
16	11.587	3.44519e-05	0.028274	-0.0726872	-0.00429478	7	105.962	-197.924	41.7457	7.80081e-10
dBC without random effect
	(Intercept)	ELEV	interval	LAT	mean_year	df	logLik	AIC	delta	weight
1	0.0749643	NA	NA	NA	NA	2	126.72	-249.44	0	0.15252
3	-0.00278518	NA	0.0150947	NA	NA	3	127.571	-249.142	0.297684	0.131427
5	2.10194	NA	NA	-0.0485937	NA	3	127.327	-248.653	0.786486	0.10293
7	2.10374	NA	0.0155346	-0.0505552	NA	4	128.236	-248.473	0.967205	0.0940373
9	-4.9749	NA	NA	NA	0.00251109	3	127.012	-248.025	1.41496	0.0751747
11	8.04428	NA	0.0271967	NA	-0.00403247	4	127.783	-247.567	1.87295	0.0597888
2	0.0772553	-7.05286e-06	NA	NA	NA	3	126.733	-247.465	1.97479	0.0568207
13	-2.99223	NA	NA	-0.0488511	0.00253845	4	127.629	-247.257	2.18283	0.0512073
4	-0.000250337	-9.2638e-06	0.0151868	NA	NA	4	127.593	-247.186	2.25365	0.0494255
6	3.01271	3.63567e-05	NA	-0.0707114	NA	4	127.539	-247.078	2.36198	0.0468197
15	10.7707	NA	0.0285041	-0.051755	-0.00431803	5	128.482	-246.964	2.47564	0.0442331
8	2.97266	3.46865e-05	0.0153732	-0.0716365	NA	5	128.432	-246.864	2.57544	0.0420801
10	-4.99197	-7.63892e-06	NA	NA	0.00252081	4	127.027	-246.055	3.38525	0.0280691
14	-2.03177	3.5676e-05	NA	-0.0705513	0.0025052	5	127.834	-245.668	3.77223	0.0231311
12	8.1282	-1.00977e-05	0.0274192	NA	-0.00407313	5	127.81	-245.619	3.8205	0.0225795
16	11.587	3.44519e-05	0.028274	-0.0726872	-0.00429478	6	128.676	-245.352	4.08767	0.0197561
dmr with random effect
	(Intercept)	ELEV	interval	LAT	mean_year	df	logLik	AIC	delta	weight
1	0.0817223	NA	NA	NA	NA	3	111.333	-216.667	0	0.879273
5	2.64721	NA	NA	-0.0615036	NA	4	110.007	-212.014	4.65324	0.0858393
3	-0.00839415	NA	0.0175215	NA	NA	4	108.846	-209.691	6.97565	0.026877
9	-6.67037	NA	NA	NA	0.00335756	4	107.056	-206.112	10.5553	0.0044882
7	2.66617	NA	0.0182179	-0.064204	NA	5	107.591	-205.183	11.4843	0.0028206
13	-4.17839	NA	NA	-0.0619854	0.00340411	5	105.742	-201.484	15.1831	0.000443759
11	6.30284	NA	0.0271924	NA	-0.00316306	5	104.875	-199.75	16.9173	0.00018646
2	0.0884372	-2.07719e-05	NA	NA	NA	4	102.446	-196.892	19.7747	4.46793e-05
15	9.85749	NA	0.0291674	-0.0654449	-0.00357822	6	103.651	-195.303	21.3639	2.01837e-05
6	3.31265	2.66618e-05	NA	-0.0776647	NA	5	101.351	-192.702	23.9649	5.49816e-06
4	-0.00168784	-2.34241e-05	0.0176921	NA	NA	5	99.9731	-189.946	26.7207	1.38613e-06
10	-6.70418	-2.1669e-05	NA	NA	0.00337785	5	98.1741	-186.348	30.3187	2.29355e-07
8	3.28593	2.48954e-05	0.0180465	-0.079235	NA	6	98.914	-185.828	30.8389	1.76822e-07
14	-3.47585	2.5701e-05	NA	-0.0775505	0.00337345	6	97.0778	-182.156	34.5113	2.81902e-08
12	6.45291	-2.41372e-05	0.0275982	NA	-0.00323483	6	96.0095	-180.019	36.6478	9.68603e-09
16	10.4068	2.4824e-05	0.0288936	-0.0804099	-0.00354426	7	94.9735	-175.947	40.72	1.26441e-09
dmr without random effect
	(Intercept)	ELEV	interval	LAT	mean_year	df	logLik	AIC	delta	weight
3	-0.0135027	NA	0.0185877	NA	NA	3	115.942	-225.883	0	0.127788
7	2.73646	NA	0.019162	-0.0659972	NA	4	116.886	-225.773	0.110617	0.120912
1	0.0822387	NA	NA	NA	NA	2	114.87	-225.741	0.142476	0.119001
5	2.73423	NA	NA	-0.0635777	NA	3	115.733	-225.465	0.417879	0.103693
9	-6.96271	NA	NA	NA	0.00350316	3	115.343	-224.685	1.19773	0.0702112
13	-4.36779	NA	NA	-0.0639366	0.00353898	4	116.221	-224.443	1.44035	0.0621901
11	6.94469	NA	0.0290522	NA	-0.00348682	4	116.074	-224.147	1.73613	0.0536405
4	-0.0067252	-2.47691e-05	0.018834	NA	NA	4	116.073	-224.145	1.73806	0.0535887
15	10.4778	NA	0.0307465	-0.0670689	-0.00385688	5	117.05	-224.1	1.78331	0.05239
2	0.089394	-2.20272e-05	NA	NA	NA	3	114.972	-223.945	1.93857	0.0484769
8	3.36445	2.50691e-05	0.0190453	-0.0812333	NA	5	116.972	-223.943	1.93987	0.0484454
6	3.41408	2.71382e-05	NA	-0.0800873	NA	4	115.831	-223.662	2.22129	0.0420864
10	-7.01378	-2.28484e-05	NA	NA	0.00353224	4	115.453	-222.906	2.97673	0.028847
14	-3.66289	2.61832e-05	NA	-0.0798627	0.00351457	5	116.314	-222.627	3.25598	0.0250877
12	7.15664	-2.5504e-05	0.0296141	NA	-0.00358954	5	116.213	-222.425	3.45805	0.0226769
16	11.0668	2.48593e-05	0.0305804	-0.0821728	-0.0038401	6	117.134	-222.268	3.61498	0.0209656
dm with random effect
	(Intercept)	ELEV	interval	LAT	mean_year	df	logLik	AIC	delta	weight
9	-19.5665	NA	NA	NA	0.00975201	4	145.384	-282.768	0	0.305392
1	0.0450272	NA	NA	NA	NA	3	143.951	-281.901	0.866152	0.19805
3	-0.107664	NA	0.0296442	NA	NA	4	144.924	-281.847	0.920469	0.192744
13	-16.2898	NA	NA	-0.0807357	0.00979725	5	145.557	-281.115	1.65301	0.133632
7	3.37481	NA	0.0303715	-0.0835772	NA	5	145.22	-280.441	2.32709	0.0953973
5	3.37129	NA	NA	-0.0797423	NA	4	143.874	-279.749	3.01909	0.067495
11	-18.9175	NA	0.00135591	NA	0.00942578	5	142.279	-274.558	8.20956	0.00503703
15	-14.6461	NA	0.00340417	-0.0810825	0.00897839	6	142.453	-272.905	9.86219	0.0022045
10	-19.6247	-2.60289e-05	NA	NA	0.00978514	5	136.331	-262.663	20.1048	1.3157e-05
4	-0.0999721	-2.81104e-05	0.0299237	NA	NA	5	135.92	-261.841	20.9267	8.72345e-06
2	0.0527434	-2.3754e-05	NA	NA	NA	4	134.882	-261.765	21.003	8.39685e-06
14	-15.2784	3.75681e-05	NA	-0.103587	0.00976223	6	136.813	-261.627	21.1408	7.83788e-06
8	4.30018	3.69397e-05	0.0301996	-0.106028	NA	6	136.469	-260.938	21.8298	5.55366e-06
6	4.37886	4.02206e-05	NA	-0.104211	NA	5	135.194	-260.387	22.3806	4.21673e-06
12	-18.6997	-2.62022e-05	0.00193314	NA	0.00932025	6	133.232	-254.465	28.3026	2.18284e-07
16	-13.7592	3.74315e-05	0.00315408	-0.103825	0.00900366	7	133.707	-253.415	29.3526	1.29126e-07
dm without random effect
	(Intercept)	ELEV	interval	LAT	mean_year	df	logLik	AIC	delta	weight
13	-16.2898	NA	NA	-0.0807357	0.00979725	4	157.187	-306.374	0	0.351584
14	-15.2784	3.75681e-05	NA	-0.103587	0.00976223	5	157.552	-305.103	1.2712	0.186206
15	-14.6461	NA	0.00340417	-0.0810825	0.00897839	5	157.206	-304.413	1.96133	0.131866
16	-13.7592	3.74315e-05	0.00315408	-0.103825	0.00900366	6	157.568	-303.136	3.23782	0.0696541
7	3.37481	NA	0.0303715	-0.0835772	NA	4	155.549	-303.097	3.27675	0.0683111
9	-19.5665	NA	NA	NA	0.00975201	3	154.54	-303.08	3.29388	0.0677289
8	4.30018	3.69397e-05	0.0301996	-0.106028	NA	5	155.892	-301.784	4.59051	0.0354172
10	-19.6247	-2.60289e-05	NA	NA	0.00978514	4	154.808	-301.615	4.75889	0.0325574
11	-18.9175	NA	0.00135591	NA	0.00942578	4	154.543	-301.086	5.28798	0.0249896
12	-18.6997	-2.62022e-05	0.00193314	NA	0.00932025	5	154.814	-299.627	6.74688	0.0120494
3	-0.107664	NA	0.0296442	NA	NA	3	152.79	-299.581	6.79351	0.0117717
4	-0.0999721	-2.81104e-05	0.0299237	NA	NA	4	153.094	-298.187	8.18716	0.00586421
5	3.37129	NA	NA	-0.0797423	NA	3	150.365	-294.73	11.644	0.0010413
6	4.37886	4.02206e-05	NA	-0.104211	NA	4	150.74	-293.48	12.8941	0.000557333
1	0.0450272	NA	NA	NA	NA	2	148.042	-292.084	14.2906	0.000277246
2	0.0527434	-2.3754e-05	NA	NA	NA	3	148.243	-290.485	15.8888	0.000124687
dr with random effect
	(Intercept)	ELEV	interval	LAT	mean_year	df	logLik	AIC	delta	weight
1	0.0367568	NA	NA	NA	NA	3	158.051	-310.102	0	0.820444
9	13.0425	NA	NA	NA	-0.00646728	4	157.074	-306.147	3.95518	0.113552
5	-0.744997	NA	NA	0.0187421	NA	4	155.79	-303.579	6.52304	0.0314476
3	0.103343	NA	-0.0129516	NA	NA	4	155.419	-302.839	7.26331	0.0217191
11	25.808	NA	0.0265334	NA	-0.0128829	5	155.329	-300.659	9.44346	0.00730177
13	12.2388	NA	NA	0.019568	-0.0064735	5	154.818	-299.635	10.4672	0.00437658
7	-0.740844	NA	-0.0130809	0.020255	NA	5	153.183	-296.366	13.7361	0.000853688
15	24.9563	NA	0.0262465	0.0174304	-0.0128202	6	153.037	-294.074	16.0285	0.000271328
2	0.0364276	9.9272e-07	NA	NA	NA	4	148.749	-289.499	20.6034	2.75476e-05
10	13.0521	2.42644e-06	NA	NA	-0.00647244	5	147.764	-285.527	24.5751	3.78115e-06
6	-1.1697	-1.6758e-05	NA	0.0290539	NA	5	146.792	-283.583	26.5191	1.43053e-06
4	0.102791	2.41951e-06	-0.0129981	NA	NA	5	146.123	-282.247	27.8555	7.33324e-07
12	25.7982	1.01074e-06	0.0264959	NA	-0.0128781	6	146.009	-280.018	30.0842	2.40632e-07
14	11.8351	-1.5232e-05	NA	0.0289444	-0.00646476	6	145.799	-279.598	30.5045	1.95022e-07
8	-1.14452	-1.59291e-05	-0.0130757	0.0300554	NA	6	144.182	-276.363	33.7389	3.87028e-08
16	24.54	-1.53683e-05	0.026228	0.0268963	-0.012807	7	144.012	-274.023	36.0788	1.20129e-08
dr without random effect
	(Intercept)	ELEV	interval	LAT	mean_year	df	logLik	AIC	delta	weight
11	25.8622	NA	0.0276963	NA	-0.0129126	4	165.117	-322.233	0	0.290509
9	12.6038	NA	NA	NA	-0.00624885	3	163.678	-321.356	0.877044	0.187375
15	25.1239	NA	0.0273423	0.0140136	-0.0128353	5	165.209	-320.417	1.8156	0.117195
12	25.8563	6.98283e-07	0.0276809	NA	-0.0129098	5	165.117	-320.234	1.99955	0.106897
13	11.922	NA	NA	0.0167992	-0.00625827	4	163.808	-319.616	2.61729	0.0784916
10	12.6109	3.18052e-06	NA	NA	-0.0062529	4	163.683	-319.365	2.86783	0.0692499
16	24.826	-1.25723e-05	0.0274263	0.0216523	-0.0128438	6	165.255	-318.51	3.72316	0.045153
14	11.6155	-1.13849e-05	NA	0.0237241	-0.00624765	5	163.845	-317.69	4.54313	0.0299662
1	0.0372115	NA	NA	NA	NA	2	160.51	-317.019	5.21374	0.0214294
3	0.0941612	NA	-0.0110565	NA	NA	3	161.29	-316.58	5.65305	0.0172034
5	-0.637055	NA	NA	0.0161645	NA	3	160.624	-315.248	6.98505	0.00883844
2	0.0366506	1.7268e-06	NA	NA	NA	3	160.511	-315.022	7.21116	0.00789364
7	-0.638356	NA	-0.0112095	0.0175799	NA	4	161.427	-314.854	7.37944	0.00725663
4	0.0932469	3.34127e-06	-0.0110897	NA	NA	4	161.295	-314.59	7.64327	0.00635982
6	-0.964784	-1.30824e-05	NA	0.0241233	NA	4	160.671	-313.341	8.89193	0.00340646
8	-0.935722	-1.18706e-05	-0.0111542	0.0247945	NA	5	161.466	-312.931	9.30183	0.00277519
vs.QL with random effect
	(Intercept)	ELEV	interval	LAT	mean_year	df	logLik	AIC	delta	weight
1	0.933928	NA	NA	NA	NA	3	40.2256	-74.4512	0	0.867301
5	-2.29059	NA	NA	0.0773016	NA	4	39.1089	-70.2178	4.23341	0.104447
3	0.965156	NA	-0.00607265	NA	NA	4	37.3393	-66.6786	7.77265	0.0177976
9	10.6089	NA	NA	NA	-0.00481099	4	36.3505	-64.7011	9.75018	0.00662134
7	-2.26757	NA	-0.00612878	0.0775053	NA	5	36.2251	-62.4501	12.0011	0.00214862
13	7.19829	NA	NA	0.075457	-0.00468018	5	35.2176	-60.4352	14.0161	0.000784548
2	0.875521	0.000177325	NA	NA	NA	4	33.6849	-59.3698	15.0814	0.000460553
11	25.4949	NA	0.0310955	NA	-0.0122927	5	34.3618	-58.7236	15.7276	0.000333392
6	2.79193	0.000206357	NA	-0.0461707	NA	5	32.5115	-55.0229	19.4283	5.2404e-05
15	21.4809	NA	0.0295225	0.0721968	-0.0117903	6	33.2017	-54.4034	20.0479	3.84445e-05
4	0.910528	0.000178123	-0.00685847	NA	NA	5	30.8082	-51.6164	22.8349	9.54193e-06
10	10.336	0.000176898	NA	NA	-0.00470426	5	29.7954	-49.5909	24.8604	3.4658e-06
8	2.84313	0.000207398	-0.00698363	-0.0465455	NA	6	29.6379	-47.2757	27.1755	1.08912e-06
14	12.5265	0.000207536	NA	-0.0487356	-0.00478761	6	28.6334	-45.2669	29.1844	3.98901e-07
12	23.1989	0.000173665	0.0268556	NA	-0.0111687	6	27.7306	-43.4611	30.9901	1.61715e-07
16	25.7354	0.000205414	0.0274073	-0.0505622	-0.0113877	7	26.5789	-39.1578	35.2935	1.88057e-08
vs.QL without random effect
	(Intercept)	ELEV	interval	LAT	mean_year	df	logLik	AIC	delta	weight
2	0.873788	0.00018137	NA	NA	NA	3	44.7551	-83.5102	0	0.258164
10	9.5101	0.000181153	NA	NA	-0.00429447	4	44.9854	-81.9709	1.53932	0.119574
6	2.70221	0.000209342	NA	-0.0440523	NA	4	44.8408	-81.6815	1.82867	0.103468
4	0.903343	0.000182114	-0.0057903	NA	NA	4	44.7888	-81.5777	1.93253	0.0982317
1	0.933562	NA	NA	NA	NA	2	42.5846	-81.1692	2.341	0.0800855
12	21.0859	0.000177743	0.02426	NA	-0.0101122	5	45.1565	-80.313	3.19721	0.052195
14	11.5513	0.000210282	NA	-0.0458808	-0.00436253	5	45.0787	-80.1574	3.35283	0.0482878
5	-2.46335	NA	NA	0.0814313	NA	3	43.0413	-80.0826	3.4276	0.0465159
8	2.74032	0.000210219	-0.00585587	-0.0442501	NA	5	44.8753	-79.7506	3.75956	0.0394019
9	9.66933	NA	NA	NA	-0.00434397	3	42.8116	-79.6232	3.88696	0.0369703
3	0.955327	NA	-0.00422896	NA	NA	3	42.602	-79.2039	4.3063	0.0299774
16	23.4316	0.000207853	0.024744	-0.0475329	-0.0102988	6	45.2568	-78.5136	4.99659	0.0212276
13	6.05611	NA	NA	0.0802102	-0.00421107	4	43.2562	-78.5124	4.99779	0.0212148
11	24.0015	NA	0.0300443	NA	-0.0115477	4	43.0657	-78.1313	5.37888	0.0175342
7	-2.45056	NA	-0.00455273	0.0816865	NA	4	43.0616	-78.1231	5.38707	0.0174625
15	19.4176	NA	0.0276811	0.0767325	-0.0108539	5	43.4726	-76.9452	6.565	0.00968998
dBC'_area with random effect
	(Intercept)	ELEV	interval	LAT	mean_year	df	logLik	AIC	delta	weight
1	0.0750491	NA	NA	NA	NA	3	117.547	-229.093	0	0.903039
5	2.1243	NA	NA	-0.0491281	NA	4	115.953	-223.906	5.18771	0.0674855
3	-0.00591298	NA	0.01573	NA	NA	4	114.893	-221.787	7.30674	0.0233921
9	-5.02002	NA	NA	NA	0.00253358	4	113.055	-218.11	10.9837	0.00372064
7	2.13701	NA	0.0162477	-0.0514372	NA	5	113.352	-216.705	12.3885	0.00184319
13	-3.03468	NA	NA	-0.0495556	0.00257424	5	111.471	-212.941	16.1525	0.0002807
11	9.01051	NA	0.0293537	NA	-0.00451838	5	111.016	-212.032	17.0619	0.000178145
2	0.0781441	-9.57735e-06	NA	NA	NA	4	108.531	-209.062	20.0313	4.03614e-05
15	11.7595	NA	0.0307089	-0.052784	-0.00479397	6	109.506	-207.012	22.0813	1.44818e-05
6	2.94172	3.26579e-05	NA	-0.0689788	NA	5	107.297	-204.593	24.5001	4.32091e-06
4	-0.00239341	-1.19146e-05	0.0157956	NA	NA	5	105.882	-201.764	27.3297	1.0499e-06
10	-5.02149	-1.02475e-05	NA	NA	0.00253596	5	104.041	-198.082	31.0117	1.66569e-07
8	2.91358	3.10678e-05	0.0160731	-0.070275	NA	6	104.676	-197.351	31.7422	1.15603e-07
14	-2.16116	3.20091e-05	NA	-0.0689996	0.002538	6	102.807	-193.615	35.4788	1.78473e-08
12	9.10713	-1.27912e-05	0.0295757	NA	-0.00456493	6	102.011	-192.022	37.0712	8.0502e-09
16	12.5006	3.08853e-05	0.0304898	-0.0714981	-0.00477877	7	100.829	-187.657	41.4361	9.07746e-10
dBC'_area without random effect
	(Intercept)	ELEV	interval	LAT	mean_year	df	logLik	AIC	delta	weight
1	0.0752105	NA	NA	NA	NA	2	121.318	-238.636	0	0.149736
3	-0.00830702	NA	0.0162145	NA	NA	3	122.22	-238.44	0.196413	0.13573
5	2.16166	NA	NA	-0.0500195	NA	3	121.908	-237.816	0.820038	0.0993706
7	2.16359	NA	0.0166681	-0.0521242	NA	4	122.869	-237.739	0.897408	0.0955998
9	-5.25366	NA	NA	NA	0.00264982	3	121.617	-237.234	1.40203	0.0742815
11	8.97721	NA	0.0297279	NA	-0.00450274	4	122.463	-236.926	1.70985	0.0636852
2	0.0784643	-1.00166e-05	NA	NA	NA	3	121.341	-236.683	1.95332	0.0563857
4	-0.00491538	-1.23951e-05	0.0163377	NA	NA	4	122.256	-236.512	2.124	0.0517734
13	-3.21255	NA	NA	-0.0502911	0.002678	4	122.216	-236.433	2.20352	0.0497551
15	11.7933	NA	0.0310783	-0.0534572	-0.00479769	5	123.148	-236.296	2.33998	0.0464736
6	2.98893	3.30234e-05	NA	-0.0701094	NA	4	122.069	-236.137	2.4988	0.0429259
8	2.94588	3.12284e-05	0.0165228	-0.0711037	NA	5	123.015	-236.03	2.60591	0.0406875
10	-5.27743	-1.06358e-05	NA	NA	0.00266336	4	121.643	-235.287	3.34916	0.0280586
12	9.08798	-1.33279e-05	0.0300215	NA	-0.00455641	5	122.505	-235.01	3.62586	0.0244332
14	-2.34287	3.2304e-05	NA	-0.0699402	0.00264789	5	122.371	-234.741	3.89472	0.0213599
16	12.5271	3.09674e-05	0.0308714	-0.0722723	-0.00477679	6	123.292	-234.584	4.05208	0.0197437
dMRG_area with random effect
	(Intercept)	ELEV	interval	LAT	mean_year	df	logLik	AIC	delta	weight
1	0.0944004	NA	NA	NA	NA	3	112.616	-219.233	0	0.844473
5	2.86978	NA	NA	-0.0665353	NA	4	111.438	-214.876	4.35698	0.0956046
3	-0.0189971	NA	0.0220306	NA	NA	4	110.705	-213.41	5.82304	0.0459334
9	-9.62201	NA	NA	NA	0.00483159	4	108.823	-209.646	9.58665	0.00699635
7	2.89159	NA	0.0228523	-0.0698776	NA	5	109.635	-209.27	9.96332	0.00579532
13	-6.972	NA	NA	-0.0673124	0.00491005	5	107.673	-205.345	13.8876	0.000814596
11	3.30725	NA	0.0270845	NA	-0.00166694	5	106.65	-203.299	15.9337	0.000292838
2	0.102227	-2.41443e-05	NA	NA	NA	4	103.739	-199.478	19.755	4.33359e-05
15	6.99926	NA	0.0290468	-0.0705231	-0.00204505	6	105.595	-199.189	20.0435	3.75144e-05
6	3.523	2.62066e-05	NA	-0.0823996	NA	5	102.757	-195.513	23.7195	5.96969e-06
4	-0.0113597	-2.75771e-05	0.0222854	NA	NA	5	101.854	-193.708	25.5246	2.42102e-06
10	-9.66957	-2.54709e-05	NA	NA	0.00485934	5	99.9538	-189.908	29.3254	3.61953e-07
8	3.48246	2.37779e-05	0.0226788	-0.0842069	NA	6	100.924	-189.848	29.3854	3.51256e-07
14	-6.2821	2.48331e-05	NA	-0.0823248	0.00487436	6	98.9756	-185.951	33.2818	5.00662e-08
12	3.51784	-2.79715e-05	0.0276534	NA	-0.0017686	6	97.8056	-183.611	35.6216	1.55398e-08
16	7.55603	2.36796e-05	0.0288277	-0.0847835	-0.00202939	7	96.8854	-179.771	39.4621	2.27769e-09
dMRG_area without random effect
	(Intercept)	ELEV	interval	LAT	mean_year	df	logLik	AIC	delta	weight
7	2.91388	NA	0.0231427	-0.0704461	NA	4	119.082	-230.165	0	0.155947
3	-0.0214581	NA	0.0225296	NA	NA	3	117.969	-229.939	0.226073	0.139279
13	-7.11622	NA	NA	-0.0680306	0.00499672	4	118.352	-228.703	1.46126	0.075105
1	0.0945874	NA	NA	NA	NA	2	116.351	-228.702	1.46245	0.0750601
5	2.91119	NA	NA	-0.0675239	NA	3	117.348	-228.696	1.46873	0.0748247
9	-9.87731	NA	NA	NA	0.00495861	3	117.324	-228.648	1.51689	0.0730447
8	3.50775	2.3707e-05	0.0230323	-0.0848544	NA	5	119.161	-228.323	1.84189	0.062089
4	-0.0137	-2.83528e-05	0.0228115	NA	NA	4	118.147	-228.293	1.8715	0.0611766
15	7.03724	NA	0.029313	-0.0710169	-0.00205434	5	119.13	-228.261	1.90393	0.0601925
11	3.29616	NA	0.027519	NA	-0.00166249	4	118	-228.001	2.16417	0.0528484
2	0.102719	-2.50318e-05	NA	NA	NA	3	116.486	-226.972	3.19279	0.0315989
10	-9.93585	-2.61923e-05	NA	NA	0.00499195	4	117.474	-226.948	3.21709	0.0312171
6	3.56776	2.62093e-05	NA	-0.0834684	NA	4	117.442	-226.884	3.28062	0.0302412
14	-6.44701	2.48579e-05	NA	-0.0831506	0.00497355	5	118.438	-226.875	3.28937	0.0301091
16	7.59635	2.35956e-05	0.0291554	-0.0853531	-0.00203841	6	119.209	-226.418	3.7472	0.0239488
12	3.53481	-2.87168e-05	0.0281517	NA	-0.00177815	5	118.182	-226.364	3.80055	0.0233184
dM_area with random effect
	(Intercept)	ELEV	interval	LAT	mean_year	df	logLik	AIC	delta	weight
1	0.0332868	NA	NA	NA	NA	3	137.979	-269.957	0	0.370944
3	-0.117821	NA	0.0293369	NA	NA	4	138.468	-268.937	1.02083	0.222658
9	-18.6898	NA	NA	NA	0.0093102	4	138.314	-268.628	1.32925	0.190839
5	3.19529	NA	NA	-0.0758045	NA	4	137.535	-267.071	2.88691	0.0875839
7	3.19878	NA	0.0300295	-0.0795963	NA	5	138.316	-266.633	3.32491	0.0703581
13	-15.5747	NA	NA	-0.076753	0.0093532	5	138.036	-266.071	3.88595	0.0531479
11	-16.2862	NA	0.00502112	NA	0.00810212	5	135.299	-260.597	9.36008	0.00344186
15	-12.2055	NA	0.00697797	-0.0774638	0.0076747	6	135.043	-258.086	11.871	0.000980742
2	0.0379946	-1.44924e-05	NA	NA	NA	4	128.827	-249.654	20.3031	1.44728e-05
4	-0.11268	-1.87905e-05	0.0295237	NA	NA	5	129.34	-248.681	21.2768	8.89409e-06
10	-18.727	-1.66618e-05	NA	NA	0.00933141	5	129.153	-248.306	21.6516	7.37441e-06
6	4.47652	5.11446e-05	NA	-0.106918	NA	5	129.075	-248.149	21.8081	6.81929e-06
8	4.39886	4.79063e-05	0.0298066	-0.108712	NA	6	129.789	-247.578	22.3795	5.1245e-06
14	-14.2659	4.86155e-05	NA	-0.106324	0.00930789	6	129.524	-247.047	22.9099	3.9308e-06
16	-11.0603	4.83274e-05	0.00665508	-0.106826	0.00770732	7	126.525	-239.05	30.9077	7.20767e-08
dM_area without random effect
	(Intercept)	ELEV	interval	LAT	mean_year	df	logLik	AIC	delta	weight
13	-15.5747	NA	NA	-0.076753	0.0093532	4	149.482	-290.964	0	0.272555
14	-14.2659	4.86155e-05	NA	-0.106324	0.00930789	5	150.023	-290.046	0.918533	0.172186
15	-12.2055	NA	0.00697797	-0.0774638	0.0076747	5	149.554	-289.108	1.85616	0.107744
7	3.19878	NA	0.0300295	-0.0795963	NA	4	148.476	-288.953	2.01151	0.099692
9	-18.6898	NA	NA	NA	0.0093102	3	147.356	-288.713	2.25134	0.0884266
16	-11.0603	4.83274e-05	0.00665508	-0.106826	0.00770732	6	150.089	-288.178	2.78661	0.0676627
8	4.39886	4.79063e-05	0.0298066	-0.108712	NA	5	148.993	-287.986	2.97846	0.0614739
10	-18.727	-1.66618e-05	NA	NA	0.00933141	4	147.454	-286.908	4.05601	0.0358677
11	-16.2862	NA	0.00502112	NA	0.00810212	4	147.393	-286.785	4.17917	0.0337256
3	-0.117821	NA	0.0293369	NA	NA	3	146.231	-286.462	4.50227	0.0286945
12	-16.1437	-1.7146e-05	0.00539884	NA	0.00803306	5	147.496	-284.992	5.9726	0.0137569
4	-0.11268	-1.87905e-05	0.0295237	NA	NA	4	146.353	-284.706	6.25847	0.0119246
5	3.19529	NA	NA	-0.0758045	NA	3	143.924	-281.848	9.11643	0.00285659
6	4.47652	5.11446e-05	NA	-0.106918	NA	4	144.472	-280.944	10.0202	0.00181796
1	0.0332868	NA	NA	NA	NA	2	142.022	-280.044	10.9202	0.00115924
2	0.0379946	-1.44924e-05	NA	NA	NA	3	142.09	-278.18	12.7844	0.000456418
dR_area with random effect
	(Intercept)	ELEV	interval	LAT	mean_year	df	logLik	AIC	delta	weight
1	0.0175127	NA	NA	NA	NA	3	175.675	-345.35	0	0.936955
5	0.0662349	NA	NA	-0.00116828	NA	4	173.08	-338.16	7.18955	0.0257352
9	9.1938	NA	NA	NA	-0.00456302	4	172.779	-337.557	7.79227	0.0190392
3	0.0709546	NA	-0.0103834	NA	NA	4	172.658	-337.316	8.03335	0.0168772
13	9.22729	NA	NA	-0.000528813	-0.00456871	5	170.181	-330.362	14.9877	0.000521402
7	0.0650948	NA	-0.0104003	0.000142318	NA	5	170.064	-330.127	15.2224	0.000463688
11	15.222	NA	0.0125216	NA	-0.00759266	5	169.827	-329.654	15.6953	0.000366044
2	0.022949	-1.67732e-05	NA	NA	NA	4	166.332	-324.663	20.6862	3.01832e-05
15	15.3404	NA	0.0126021	-0.0016606	-0.00761729	6	167.236	-322.471	22.8785	1.00858e-05
6	-0.577677	-2.56218e-05	NA	0.0144679	NA	5	164.047	-318.093	27.2565	1.12992e-06
10	9.16871	-1.55704e-05	NA	NA	-0.00454804	5	163.411	-316.823	28.5266	5.98758e-07
4	0.0752869	-1.53224e-05	-0.010261	NA	NA	5	163.29	-316.579	28.7704	5.30044e-07
14	8.57822	-2.43218e-05	NA	0.0143215	-0.00455006	6	161.123	-310.246	35.1034	2.23415e-08
8	-0.552667	-2.45754e-05	-0.0103116	0.0151324	NA	6	161.012	-310.024	35.3251	1.9997e-08
12	15.3378	-1.65176e-05	0.0128205	NA	-0.00764834	6	160.48	-308.96	36.3896	1.17442e-08
16	14.7397	-2.46927e-05	0.0127244	0.0134067	-0.00762748	7	158.186	-302.372	42.9774	4.35807e-10
dR_area without random effect
	(Intercept)	ELEV	interval	LAT	mean_year	df	logLik	AIC	delta	weight
9	8.94179	NA	NA	NA	-0.00443761	3	182.054	-358.109	0	0.240858
11	14.3901	NA	0.0113814	NA	-0.00717597	4	182.377	-356.754	1.35534	0.122307
10	8.90613	-1.59556e-05	NA	NA	-0.0044173	4	182.21	-356.42	1.68916	0.103506
13	8.99082	NA	NA	-0.00120822	-0.00443693	4	182.055	-356.111	1.9982	0.0886862
1	0.0176284	NA	NA	NA	NA	2	179.898	-355.796	2.31273	0.0757804
3	0.0699341	NA	-0.0101549	NA	NA	3	180.794	-355.589	2.52012	0.0683161
12	14.5314	-1.70098e-05	0.0117561	NA	-0.00724448	5	182.554	-355.108	3.00089	0.0537186
15	14.5151	NA	0.0114413	-0.00237381	-0.00718907	5	182.38	-354.76	3.34839	0.045151
14	8.33713	-2.42814e-05	NA	0.0135612	-0.0044143	5	182.281	-354.562	3.54689	0.0408848
2	0.023145	-1.69825e-05	NA	NA	NA	3	180.068	-354.137	3.9723	0.0330512
4	0.0741826	-1.55266e-05	-0.0100005	NA	NA	4	180.938	-353.877	4.23195	0.0290271
5	0.0867936	NA	NA	-0.00165814	NA	3	179.9	-353.799	4.30946	0.0279237
7	0.0856146	NA	-0.0101516	-0.000376321	NA	4	180.794	-353.589	4.51995	0.0251342
16	13.9279	-2.4784e-05	0.0116069	0.0126844	-0.0072058	6	182.616	-353.233	4.87587	0.0210368
6	-0.551531	-2.54809e-05	NA	0.0138432	NA	4	180.14	-352.28	5.82901	0.0130619
8	-0.525377	-2.43903e-05	-0.0100381	0.0144472	NA	5	181.018	-352.035	6.07373	0.0115576
dG_area with random effect
	(Intercept)	ELEV	interval	LAT	mean_year	df	logLik	AIC	delta	weight
1	0.0463788	NA	NA	NA	NA	3	318.997	-631.993	0	0.971375
5	-0.588104	NA	NA	0.0152128	NA	4	316.279	-624.558	7.43531	0.0235955
3	0.0338617	NA	0.00243653	NA	NA	4	314.607	-621.214	10.7788	0.00443407
9	-0.210938	NA	NA	NA	0.000127953	4	312.264	-616.527	15.4661	0.000425559
7	-0.5959	NA	0.00242232	0.0151014	NA	5	311.88	-613.761	18.2324	0.000106728
11	4.06618	NA	0.00886075	NA	-0.00202153	5	310.887	-611.774	20.2188	3.95304e-05
2	0.0450739	4.0777e-06	NA	NA	NA	4	308.664	-609.327	22.666	1.16283e-05
13	-0.846067	NA	NA	0.0151914	0.000128719	5	309.544	-609.087	22.9061	1.0313e-05
15	3.41548	NA	0.00879016	0.0147453	-0.00200359	6	308.131	-604.262	27.7313	9.23879e-07
6	-0.79741	-8.19764e-06	NA	0.0202943	NA	5	306.262	-602.525	29.4686	3.87574e-07
4	0.0326617	3.88818e-06	0.00242794	NA	NA	5	304.266	-598.531	33.462	5.26262e-08
10	-0.209972	4.06015e-06	NA	NA	0.000126827	5	301.93	-593.861	38.1323	5.09408e-09
8	-0.810198	-8.39219e-06	0.00242453	0.0203038	NA	6	301.868	-591.735	40.2578	1.76e-09
12	4.05831	3.92348e-06	0.00884272	NA	-0.00201819	6	300.535	-589.07	42.9234	4.64193e-10
14	-1.06333	-8.21075e-06	NA	0.0202815	0.000132497	6	299.528	-587.055	44.9378	1.69541e-10
16	3.1878	-7.99429e-06	0.00875646	0.0197051	-0.00199188	7	298.096	-582.191	49.8022	1.48931e-11
dG_area without random effect
	(Intercept)	ELEV	interval	LAT	mean_year	df	logLik	AIC	delta	weight
11	5.70714	NA	0.0122206	NA	-0.00284632	4	314.381	-620.761	0	0.232216
15	5.19674	NA	0.0119758	0.00968899	-0.00279286	5	314.853	-619.707	1.05488	0.137034
12	5.65895	5.79837e-06	0.0120928	NA	-0.00282297	5	314.548	-619.096	1.66526	0.100992
1	0.0460537	NA	NA	NA	NA	2	311.415	-618.831	1.93069	0.08844
3	0.0271076	NA	0.0036783	NA	NA	3	312.364	-618.728	2.03297	0.0840311
5	-0.409362	NA	NA	0.0109179	NA	3	311.99	-617.98	2.78184	0.0577862
7	-0.408945	NA	0.00358723	0.010465	NA	4	312.899	-617.799	2.96295	0.0527832
16	5.19145	-2.22986e-07	0.0119773	0.00982447	-0.00279301	6	314.853	-617.707	3.05457	0.0504199
2	0.0438115	6.90258e-06	NA	NA	NA	3	311.642	-617.285	3.47688	0.0408222
4	0.0253628	6.37631e-06	0.0036149	NA	NA	4	312.56	-617.121	3.64051	0.0376155
9	-0.14289	NA	NA	NA	9.3954e-05	3	311.423	-616.846	3.91536	0.0327856
13	-0.585643	NA	NA	0.010909	8.78421e-05	4	311.997	-615.993	4.76832	0.0214026
6	-0.401362	3.19362e-07	NA	0.0107236	NA	4	311.99	-615.98	4.78122	0.0212649
8	-0.410709	-7.03986e-08	0.00358756	0.0105078	NA	5	312.899	-615.799	4.96292	0.0194181
10	-0.127507	6.88277e-06	NA	NA	8.51928e-05	4	311.649	-615.297	5.46424	0.0151129
14	-0.577686	2.95569e-07	NA	0.0107292	8.75666e-05	5	311.997	-613.994	6.76779	0.00787564
vs.QT_area with random effect
	(Intercept)	ELEV	interval	LAT	mean_year	df	logLik	AIC	delta	weight
1	0.777797	NA	NA	NA	NA	3	5.45052	-4.90104	0	0.820947
5	-3.18634	NA	NA	0.0950414	NA	4	4.58872	-1.17743	3.72361	0.127568
3	0.854724	NA	-0.014955	NA	NA	4	2.89705	2.20589	7.10693	0.0234998
9	23.5151	NA	NA	NA	-0.0113063	4	2.63765	2.7247	7.62574	0.0181304
7	-3.16273	NA	-0.0153262	0.0963654	NA	5	2.0443	5.91141	10.8124	0.00368486
13	19.5718	NA	NA	0.0950632	-0.0113171	5	1.77645	6.4471	11.3481	0.00281902
11	61.4486	NA	0.078746	NA	-0.0303705	5	1.75037	6.49925	11.4003	0.00274645
15	57.2088	NA	0.0775979	0.0889804	-0.0301048	6	0.853318	10.2934	15.1944	0.000411994
2	0.736727	0.000127236	NA	NA	NA	4	-2.10225	12.2045	17.1055	0.00015845
6	-0.413101	0.000109914	NA	0.0277022	NA	5	-2.99332	15.9866	20.8877	2.39117e-05
4	0.81558	0.000128942	-0.0154363	NA	NA	5	-4.64237	19.2847	24.1858	4.59663e-06
10	23.6567	0.000128936	NA	NA	-0.0113974	5	-4.90163	19.8033	24.7043	3.54685e-06
8	-0.353924	0.000111321	-0.015557	0.0281911	NA	6	-5.53028	23.0606	27.9616	6.95875e-07
14	22.5777	0.000112656	NA	0.0260241	-0.011398	6	-5.79341	23.5868	28.4879	5.34875e-07
12	61.1318	0.000124888	0.0778022	NA	-0.0302306	6	-5.82007	23.6401	28.5412	5.20808e-07
16	60.2117	0.000112263	0.07761	0.0201514	-0.0301885	7	-6.71985	27.4397	32.3407	7.79135e-08
vs.QT_area without random effect
	(Intercept)	ELEV	interval	LAT	mean_year	df	logLik	AIC	delta	weight
1	0.776069	NA	NA	NA	NA	2	5.76142	-7.52283	0	0.119134
2	0.727079	0.000150812	NA	NA	NA	3	6.61215	-7.22429	0.298539	0.102614
11	61.6784	NA	0.0811412	NA	-0.030492	4	7.59989	-7.19978	0.323058	0.101364
9	22.8359	NA	NA	NA	-0.0109694	3	6.58326	-7.16651	0.35632	0.099692
10	23.1787	0.000153408	NA	NA	-0.0111647	4	7.47511	-6.95022	0.572617	0.089473
12	60.4616	0.000146421	0.0779156	NA	-0.0299023	5	8.42349	-6.84698	0.675851	0.0849719
5	-3.4707	NA	NA	0.10181	NA	3	6.15123	-6.30245	1.22038	0.0647191
13	18.6584	NA	NA	0.102928	-0.0110271	4	6.98693	-5.97386	1.54897	0.0549135
15	56.6789	NA	0.0787437	0.0949062	-0.0299684	5	7.94762	-5.89524	1.62759	0.0527968
3	0.829484	NA	-0.0103703	NA	NA	3	5.81995	-5.63989	1.88294	0.0464686
4	0.787744	0.000152543	-0.011887	NA	NA	4	6.68999	-5.37999	2.14284	0.0408058
6	0.0603216	0.000140952	NA	0.0160613	NA	4	6.61829	-5.23658	2.28625	0.0379822
14	22.5348	0.000143985	NA	0.0153482	-0.0111613	5	7.48079	-4.96159	2.56125	0.033103
16	60.0109	0.000140616	0.0778042	0.00947078	-0.0298735	6	8.42569	-4.85137	2.67146	0.0313281
7	-3.47201	NA	-0.0112687	0.103233	NA	4	6.2207	-4.44139	3.08144	0.0255216
8	0.0914066	0.000142248	-0.0119307	0.0167792	NA	5	6.69671	-3.39341	4.12942	0.0151127
BC'_biomass with random effect
	(Intercept)	ELEV	interval	LAT	mean_year	df	logLik	AIC	delta	weight
1	0.0829321	NA	NA	NA	NA	3	107.408	-208.816	0	0.890182
5	2.18776	NA	NA	-0.0504608	NA	4	105.84	-203.681	5.13531	0.0682905
3	-0.0173511	NA	0.0194874	NA	NA	4	105.111	-202.222	6.59429	0.0329267
9	-7.70202	NA	NA	NA	0.00387115	4	103.272	-198.543	10.2726	0.00523373
7	2.19699	NA	0.0199733	-0.0531458	NA	5	103.595	-197.19	11.6259	0.00266034
13	-5.64877	NA	NA	-0.0510143	0.00390829	5	101.714	-193.428	15.3876	0.00040561
11	5.93221	NA	0.0285221	NA	-0.0029816	5	101.155	-192.309	16.5069	0.000231767
2	0.0870842	-1.28513e-05	NA	NA	NA	4	98.4946	-188.989	19.8269	4.40675e-05
15	8.71607	NA	0.0298192	-0.0540665	-0.00324778	6	99.6571	-187.314	21.5019	1.90724e-05
6	2.90635	2.87103e-05	NA	-0.0679116	NA	5	97.2242	-184.448	24.3675	4.55129e-06
4	-0.0127498	-1.56607e-05	0.019578	NA	NA	5	96.2031	-182.406	26.4099	1.63925e-06
10	-7.70756	-1.38622e-05	NA	NA	0.00387614	5	94.3593	-178.719	30.0974	2.5936e-07
8	2.86543	2.6751e-05	0.019811	-0.0693592	NA	6	94.9568	-177.914	30.9024	1.73423e-07
14	-4.88574	2.76426e-05	NA	-0.0678014	0.00387259	6	93.0874	-174.175	34.6411	2.67455e-08
12	6.04526	-1.62227e-05	0.0287872	NA	-0.00303588	6	92.2529	-172.506	36.3103	1.16089e-08
16	9.36872	2.66809e-05	0.0296376	-0.0702305	-0.00324089	7	91.0205	-168.041	40.775	1.24538e-09
BC'_biomass without random effect
	(Intercept)	ELEV	interval	LAT	mean_year	df	logLik	AIC	delta	weight
3	-0.0223932	NA	0.0205122	NA	NA	3	112.14	-218.281	0	0.157869
1	0.0832607	NA	NA	NA	NA	2	110.914	-217.828	0.453277	0.125854
7	2.25466	NA	0.0209877	-0.0546477	NA	4	112.749	-217.497	0.783673	0.10669
9	-8.20937	NA	NA	NA	0.00412358	3	111.529	-217.058	1.22255	0.0856688
5	2.25222	NA	NA	-0.0519976	NA	3	111.454	-216.908	1.37268	0.0794732
11	5.80566	NA	0.029277	NA	-0.0029205	4	112.228	-216.455	1.82579	0.0633623
4	-0.01785	-1.66034e-05	0.0206772	NA	NA	4	112.196	-216.392	1.88926	0.061383
13	-6.08191	NA	NA	-0.0524187	0.00415295	4	112.084	-216.167	2.11354	0.0548714
2	0.0876763	-1.35932e-05	NA	NA	NA	3	110.95	-215.9	2.38039	0.0480176
15	8.73166	NA	0.0306802	-0.0555443	-0.00322697	5	112.856	-215.712	2.56921	0.0436917
8	2.93068	2.69865e-05	0.0208621	-0.0710491	NA	5	112.841	-215.682	2.59837	0.0430593
10	-8.2419	-1.45561e-05	NA	NA	0.00414211	4	111.571	-215.143	3.13817	0.0328739
6	2.98504	2.9253e-05	NA	-0.0697938	NA	4	111.561	-215.122	3.15925	0.0325292
12	5.94873	-1.72155e-05	0.0296563	NA	-0.00298983	5	112.287	-214.574	3.70666	0.0247403
14	-5.32455	2.81318e-05	NA	-0.0695301	0.00412672	5	112.183	-214.367	3.91423	0.0223014
16	9.36697	2.68112e-05	0.030501	-0.0718342	-0.00320887	6	112.947	-213.895	4.386	0.0176152
MRG_biomass with random effect
	(Intercept)	ELEV	interval	LAT	mean_year	df	logLik	AIC	delta	weight
1	0.0992937	NA	NA	NA	NA	3	104.275	-202.549	0	0.812636
5	3.00695	NA	NA	-0.0697068	NA	4	103.121	-198.242	4.30766	0.0942976
3	-0.0358552	NA	0.0262593	NA	NA	4	102.835	-197.67	4.87898	0.0708661
9	-12.382	NA	NA	NA	0.00620643	4	100.98	-193.961	8.5885	0.0110899
7	3.0249	NA	0.027071	-0.0734769	NA	5	101.794	-193.587	8.9619	0.00920118
13	-9.59795	NA	NA	-0.0706153	0.00628677	5	99.8584	-189.717	12.8325	0.00132849
11	0.72445	NA	0.0274488	NA	-0.00038111	5	98.8096	-187.619	14.9301	0.000465431
15	4.53099	NA	0.0293735	-0.0737567	-0.000749001	6	97.7719	-183.544	19.0055	6.06615e-05
2	0.106134	-2.11316e-05	NA	NA	NA	4	95.4312	-182.862	19.6868	4.31471e-05
6	3.86103	3.41506e-05	NA	-0.0904483	NA	5	94.5562	-179.112	23.4369	6.6166e-06
4	-0.028775	-2.5039e-05	0.0264607	NA	NA	5	94.0101	-178.02	24.5291	3.83247e-06
8	3.80778	3.13749e-05	0.0268764	-0.0924658	NA	6	93.1933	-174.387	28.1627	6.22948e-07
10	-12.4132	-2.27823e-05	NA	NA	0.00622565	5	92.1405	-174.281	28.2683	5.90899e-07
14	-8.70446	3.23899e-05	NA	-0.0902656	0.00624483	6	91.2714	-170.543	32.0065	9.11531e-08
12	0.902918	-2.5174e-05	0.0279127	NA	-0.000466984	6	89.9885	-167.977	34.5724	2.52695e-08
16	5.28967	3.13498e-05	0.0291433	-0.0927243	-0.000737319	7	89.1738	-164.348	38.2017	4.11631e-09
MRG_biomass without random effect
	(Intercept)	ELEV	interval	LAT	mean_year	df	logLik	AIC	delta	weight
7	3.07656	NA	0.0278305	-0.0748045	NA	4	110.99	-213.981	0	0.168487
3	-0.0403841	NA	0.0271796	NA	NA	3	109.886	-213.773	0.207646	0.151872
13	-9.95142	NA	NA	-0.0719486	0.00649031	4	110.277	-212.553	1.42727	0.0825354
9	-12.8715	NA	NA	NA	0.00645	3	109.265	-212.53	1.45015	0.0815964
8	3.86207	3.1357e-05	0.0276846	-0.0938622	NA	5	111.112	-212.224	1.75665	0.0700028
4	-0.033207	-2.62292e-05	0.0274404	NA	NA	4	110.02	-212.04	1.94083	0.0638442
15	4.55309	NA	0.0300401	-0.0750089	-0.00073564	5	110.996	-211.991	1.98917	0.0623195
11	0.601722	NA	0.0281453	NA	-0.000321766	4	109.887	-211.775	2.20561	0.0559275
1	0.0996123	NA	NA	NA	NA	2	107.822	-211.645	2.33595	0.0523988
5	3.07332	NA	NA	-0.0712904	NA	3	108.793	-211.585	2.3954	0.0508642
14	-9.07351	3.26095e-05	NA	-0.0917835	0.00645991	5	110.407	-210.814	3.16697	0.0345835
10	-12.9246	-2.37409e-05	NA	NA	0.00648022	4	109.374	-210.747	3.23349	0.0334521
16	5.2952	3.13179e-05	0.0298308	-0.094037	-0.000714499	6	111.117	-210.234	3.74641	0.0258847
12	0.820432	-2.63168e-05	0.028725	NA	-0.000427755	5	110.022	-210.043	3.93722	0.0235294
6	3.9342	3.43647e-05	NA	-0.0921963	NA	4	108.934	-209.868	4.11296	0.0215501
2	0.106835	-2.22344e-05	NA	NA	NA	3	107.915	-209.83	4.15019	0.0211526
M_biomass with random effect
	(Intercept)	ELEV	interval	LAT	mean_year	df	logLik	AIC	delta	weight
1	0.0299631	NA	NA	NA	NA	3	130.112	-254.224	0	0.50772
3	-0.120311	NA	0.029175	NA	NA	4	130.119	-252.238	1.9865	0.188045
9	-18.3693	NA	NA	NA	0.00914918	4	129.702	-251.404	2.81992	0.123961
5	3.18749	NA	NA	-0.0756972	NA	4	129.502	-251.005	3.21915	0.10153
7	3.19096	NA	0.0298666	-0.0794683	NA	5	129.747	-249.495	4.7294	0.0477143
13	-15.2592	NA	NA	-0.0766293	0.00919211	5	129.214	-248.428	5.79568	0.0279967
11	-15.412	NA	0.0061776	NA	0.00766284	5	126.767	-243.535	10.6895	0.00242344
15	-11.3317	NA	0.0081343	-0.077458	0.00723545	6	126.306	-240.612	13.6126	0.000561939
2	0.0336272	-1.12795e-05	NA	NA	NA	4	120.992	-233.985	20.2395	2.04492e-05
6	4.59455	5.61674e-05	NA	-0.109867	NA	5	121.139	-232.277	21.9468	8.70832e-06
4	-0.116057	-1.55494e-05	0.0293296	NA	NA	5	121.01	-232.021	22.2034	7.65961e-06
10	-18.3993	-1.34106e-05	NA	NA	0.00916625	5	120.569	-231.138	23.0866	4.92538e-06
8	4.51738	5.29494e-05	0.0296201	-0.111649	NA	6	121.321	-230.642	23.5817	3.84528e-06
14	-13.814	5.36834e-05	NA	-0.109283	0.00914207	6	120.804	-229.607	24.6169	2.29159e-06
12	-15.2958	-1.39922e-05	0.00648584	NA	0.00760649	6	117.643	-223.286	30.9383	9.71513e-08
16	-10.0676	5.33466e-05	0.00777787	-0.10987	0.00727147	7	117.888	-221.776	32.4483	4.5662e-08
M_biomass without random effect
	(Intercept)	ELEV	interval	LAT	mean_year	df	logLik	AIC	delta	weight
13	-15.2592	NA	NA	-0.0766293	0.00919211	4	140.445	-272.891	0	0.236267
14	-13.814	5.36834e-05	NA	-0.109283	0.00914207	5	141.017	-272.034	0.857243	0.153906
7	3.19096	NA	0.0298666	-0.0794683	NA	4	139.698	-271.397	1.49394	0.111943
9	-18.3693	NA	NA	NA	0.00914918	3	138.606	-271.211	1.67977	0.102011
15	-11.3317	NA	0.0081343	-0.077458	0.00723545	5	140.53	-271.06	1.83064	0.0945987
8	4.51738	5.29494e-05	0.0296201	-0.111649	NA	5	140.248	-270.495	2.39579	0.0713122
16	-10.0676	5.33466e-05	0.00777787	-0.10987	0.00727147	6	141.095	-270.19	2.70104	0.0612181
3	-0.120311	NA	0.029175	NA	NA	3	137.747	-269.494	3.39722	0.0432222
10	-18.3993	-1.34106e-05	NA	NA	0.00916625	4	138.661	-269.321	3.56968	0.0396514
11	-15.412	NA	0.0061776	NA	0.00766284	4	138.653	-269.306	3.58468	0.039355
4	-0.116057	-1.55494e-05	0.0293296	NA	NA	4	137.82	-267.639	5.25137	0.0171035
12	-15.2958	-1.39922e-05	0.00648584	NA	0.00760649	5	138.713	-267.426	5.46498	0.0153709
5	3.18749	NA	NA	-0.0756972	NA	3	135.762	-265.523	7.36773	0.00593637
6	4.59455	5.61674e-05	NA	-0.109867	NA	4	136.342	-264.685	8.20602	0.0039038
1	0.0299631	NA	NA	NA	NA	2	134.092	-264.185	8.70597	0.00304037
2	0.0336272	-1.12795e-05	NA	NA	NA	3	134.129	-262.257	10.6335	0.00115978
R_biomass with random effect
	(Intercept)	ELEV	interval	LAT	mean_year	df	logLik	AIC	delta	weight
1	0.0126627	NA	NA	NA	NA	3	177.235	-348.47	0	0.947486
5	0.234174	NA	NA	-0.00531065	NA	4	174.628	-341.256	7.21384	0.0257103
3	0.0631702	NA	-0.00981036	NA	NA	4	174.115	-340.231	8.23901	0.0153991
9	7.96114	NA	NA	NA	-0.00395248	4	173.733	-339.466	9.00336	0.010508
7	0.231763	NA	-0.00978757	-0.00404483	NA	5	171.502	-333.004	15.4657	0.000415178
13	8.16658	NA	NA	-0.00474721	-0.00395617	5	171.123	-332.246	16.2241	0.000284152
11	11.5929	NA	0.00754443	NA	-0.00577773	5	170.532	-331.064	17.4055	0.000157408
2	0.0196435	-2.1496e-05	NA	NA	NA	4	167.98	-327.961	20.509	3.33499e-05
15	11.914	NA	0.00772387	-0.00547156	-0.00582436	6	167.932	-323.864	24.606	4.29975e-06
6	-0.494556	-2.90659e-05	NA	0.0123859	NA	5	165.649	-321.298	27.1715	1.19225e-06
4	0.0687072	-2.00635e-05	-0.0096209	NA	NA	5	164.826	-319.652	28.8179	5.23421e-07
10	7.91777	-2.03965e-05	NA	NA	-0.00392762	5	164.451	-318.902	29.5677	3.59779e-07
8	-0.470593	-2.80058e-05	-0.00966632	0.0129961	NA	6	162.501	-313.002	35.4676	1.88315e-08
14	7.41787	-2.78628e-05	NA	0.012225	-0.00393141	6	162.119	-312.237	36.2327	1.28453e-08
12	11.7449	-2.10259e-05	0.00795542	NA	-0.00585098	6	161.268	-310.536	37.9336	5.48767e-09
16	11.2334	-2.81273e-05	0.00788058	0.0116476	-0.00583687	7	158.935	-303.87	44.5998	1.9582e-10
R_biomass without random effect
	(Intercept)	ELEV	interval	LAT	mean_year	df	logLik	AIC	delta	weight
9	7.83032	NA	NA	NA	-0.00388738	3	183.279	-360.557	0	0.208709
1	0.0126925	NA	NA	NA	NA	2	181.585	-359.17	1.38696	0.104319
10	7.78409	-2.06822e-05	NA	NA	-0.00386105	4	183.545	-359.09	1.467	0.100227
3	0.0629371	NA	-0.00975474	NA	NA	3	182.434	-358.869	1.68858	0.0897159
11	11.1235	NA	0.00687939	NA	-0.00554256	4	183.399	-358.797	1.76024	0.0865586
13	8.03492	NA	NA	-0.00504126	-0.00388455	4	183.295	-358.589	1.9681	0.0780141
2	0.0197025	-2.15799e-05	NA	NA	NA	3	181.868	-357.735	2.82184	0.0509079
4	0.0684614	-2.0189e-05	-0.009554	NA	NA	4	182.685	-357.369	3.1881	0.042389
12	11.3009	-2.13413e-05	0.00734953	NA	-0.00562851	5	183.682	-357.365	3.19269	0.0422919
5	0.239408	NA	NA	-0.00543517	NA	3	181.603	-357.206	3.35086	0.039076
14	7.27925	-2.80693e-05	NA	0.0120321	-0.00385839	5	183.602	-357.205	3.35262	0.0390417
7	0.238279	NA	-0.00971812	-0.00420809	NA	4	182.445	-356.891	3.66667	0.0333682
15	11.4268	NA	0.00702482	-0.00575692	-0.00557433	5	183.419	-356.839	3.71866	0.032512
6	-0.490024	-2.91177e-05	NA	0.0122787	NA	4	181.926	-355.851	4.70585	0.0198462
8	-0.465044	-2.80761e-05	-0.00958745	0.0128556	NA	5	182.749	-355.498	5.05932	0.0166312
16	10.7543	-2.83817e-05	0.00721444	0.0114871	-0.00559349	6	183.734	-355.469	5.08831	0.0163919
G_biomass with random effect
	(Intercept)	ELEV	interval	LAT	mean_year	df	logLik	AIC	delta	weight
1	0.0613374	NA	NA	NA	NA	3	251.622	-497.243	0	0.946308
3	0.028271	NA	0.00643499	NA	NA	4	249.06	-490.12	7.12352	0.0268645
5	-0.591906	NA	NA	0.0156625	NA	4	248.943	-489.887	7.35669	0.0239083
9	-2.38409	NA	NA	NA	0.00121602	4	246.518	-485.035	12.2082	0.00211372
7	-0.612863	NA	0.00640824	0.0153755	NA	5	246.367	-482.734	14.5096	0.000668841
11	3.05976	NA	0.0112741	NA	-0.00151981	5	243.994	-477.988	19.255	6.23535e-05
13	-3.04187	NA	NA	0.0157379	0.00121671	5	243.842	-477.684	19.5594	5.35512e-05
2	0.0594368	5.92732e-06	NA	NA	NA	4	241.776	-475.553	21.6905	1.84503e-05
15	2.3718	NA	0.0111486	0.015013	-0.00148876	6	241.285	-470.571	26.6725	1.52818e-06
6	-0.739017	-5.74636e-06	NA	0.0192339	NA	5	239.317	-468.635	28.6085	5.80475e-07
4	0.0266484	5.34054e-06	0.0064176	NA	NA	5	239.198	-468.396	28.8475	5.15088e-07
10	-2.38123	5.55497e-06	NA	NA	0.00121371	5	236.667	-463.334	33.9094	4.09913e-08
8	-0.77666	-6.39887e-06	0.00640278	0.0193526	NA	6	236.738	-461.477	35.7668	1.61947e-08
14	-3.2122	-6.41374e-06	NA	0.0197223	0.0012198	6	234.222	-456.444	40.7993	1.30793e-09
12	3.04248	5.4099e-06	0.0112321	NA	-0.00151197	6	234.128	-456.257	40.9863	1.19115e-09
16	2.18493	-5.94851e-06	0.0110894	0.0187173	-0.00147155	7	231.648	-449.296	47.9469	3.66847e-11
G_biomass without random effect
	(Intercept)	ELEV	interval	LAT	mean_year	df	logLik	AIC	delta	weight
3	0.0157453	NA	0.00887439	NA	NA	3	247.412	-488.825	0	0.206253
11	5.63722	NA	0.0173286	NA	-0.00281698	4	248.11	-488.219	0.605745	0.152358
4	0.0129932	1.00577e-05	0.00877439	NA	NA	4	247.586	-487.173	1.65181	0.0903058
7	-0.395014	NA	0.00878861	0.00985795	NA	4	247.581	-487.162	1.66234	0.0898313
1	0.0614554	NA	NA	NA	NA	2	245.458	-486.916	1.9083	0.0794361
12	5.55836	9.48878e-06	0.0171196	NA	-0.00277876	5	248.266	-486.532	2.29268	0.0655468
15	5.15841	NA	0.017099	0.00908919	-0.00276683	5	248.254	-486.509	2.31601	0.0647868
9	-2.65804	NA	NA	NA	0.00135229	3	246.018	-486.036	2.78872	0.051149
2	0.0577733	1.13351e-05	NA	NA	NA	3	245.673	-485.346	3.47879	0.0362235
5	-0.396035	NA	NA	0.0109677	NA	3	245.661	-485.322	3.50256	0.0357956
8	-0.234849	6.39367e-06	0.00875885	0.0059721	NA	5	247.625	-485.251	3.57396	0.0345403
16	5.30634	6.24274e-06	0.0170573	0.00529624	-0.00276261	6	248.297	-484.594	4.23084	0.0248706
10	-2.6334	1.10239e-05	NA	NA	0.00133826	4	246.223	-484.446	4.379	0.0230948
13	-3.09764	NA	NA	0.0108312	0.00134622	4	246.218	-484.435	4.38952	0.0229736
6	-0.212028	7.34525e-06	NA	0.00649916	NA	4	245.718	-483.435	5.38934	0.0139355
14	-2.90969	6.98124e-06	NA	0.00658476	0.00133972	5	246.269	-482.538	6.28636	0.00889887
vs.QT_biomass with random effect
	(Intercept)	ELEV	interval	LAT	mean_year	df	logLik	AIC	delta	weight
1	0.823834	NA	NA	NA	NA	3	20.1384	-34.2768	0	0.810492
5	-3.02573	NA	NA	0.0922929	NA	4	19.2044	-30.4088	3.86791	0.117177
9	26.7581	NA	NA	NA	-0.0128961	4	17.9006	-27.8011	6.47561	0.0318117
3	0.936427	NA	-0.0218819	NA	NA	4	17.7423	-27.4845	6.79222	0.0271542
13	22.9355	NA	NA	0.0922503	-0.0129086	5	16.9659	-23.9318	10.3449	0.00459593
11	60.0061	NA	0.0690959	NA	-0.0296057	5	16.8491	-23.6982	10.5785	0.00408929
7	-2.99104	NA	-0.0222774	0.0942096	NA	5	16.8238	-23.6477	10.6291	0.00398725
15	55.8064	NA	0.0678325	0.0867258	-0.0293129	6	15.8727	-19.7454	14.5314	0.000566637
2	0.801155	7.02437e-05	NA	NA	NA	4	12.1502	-16.3004	17.9763	0.000101213
6	-2.46538	2.20305e-05	NA	0.0786884	NA	5	11.2642	-12.5285	21.7483	1.5352e-05
10	26.8631	7.23203e-05	NA	NA	-0.0129599	5	9.9235	-9.847	24.4298	4.01693e-06
4	0.914982	7.24938e-05	-0.0222623	NA	NA	5	9.76922	-9.53843	24.7383	3.44263e-06
14	23.6313	2.54641e-05	NA	0.0765251	-0.0129325	6	9.02825	-6.05649	28.2203	6.03666e-07
8	-2.38562	2.37872e-05	-0.0224078	0.0795271	NA	6	8.88892	-5.77784	28.4989	5.25155e-07
12	59.7866	6.86287e-05	0.0684287	NA	-0.0295059	6	8.84814	-5.69627	28.5805	5.04169e-07
16	56.4584	2.50299e-05	0.0677628	0.0712938	-0.0293209	7	7.93033	-1.86065	32.4161	7.40766e-08
vs.QT_biomass without random effect
	(Intercept)	ELEV	interval	LAT	mean_year	df	logLik	AIC	delta	weight
11	61.0269	NA	0.0716786	NA	-0.0301203	4	24.079	-40.158	0	0.149878
9	26.7141	NA	NA	NA	-0.0128744	3	23.0486	-40.0972	0.0608292	0.145388
1	0.823335	NA	NA	NA	NA	2	21.5859	-39.1717	0.986287	0.091531
13	22.6647	NA	NA	0.0997741	-0.0129303	4	23.5415	-39.0831	1.07492	0.0875634
15	56.1431	NA	0.0693366	0.0927104	-0.0296088	5	24.5103	-39.0207	1.13735	0.0848719
10	26.9055	8.56159e-05	NA	NA	-0.0129834	4	23.4078	-38.8157	1.34236	0.0766033
12	60.3675	7.9345e-05	0.0699306	NA	-0.0298008	5	24.3919	-38.7838	1.37422	0.0753928
5	-3.28381	NA	NA	0.0984629	NA	3	22.0549	-38.1097	2.04828	0.053822
2	0.796504	8.25974e-05	NA	NA	NA	3	21.9126	-37.8251	2.33291	0.0466824
3	0.919745	NA	-0.0187173	NA	NA	3	21.8313	-37.6627	2.49532	0.0430412
14	23.7114	3.88784e-05	NA	0.076126	-0.0129665	5	23.5882	-37.1764	2.98159	0.0337515
16	56.9934	3.58869e-05	0.0690968	0.0709064	-0.0295846	6	24.5507	-37.1014	3.05663	0.0325086
7	-3.28609	NA	-0.0195957	0.100937	NA	4	22.3257	-36.6514	3.50662	0.0259588
4	0.896364	8.5446e-05	-0.0195669	NA	NA	4	22.1819	-36.3638	3.79426	0.0224815
6	-2.39812	3.53552e-05	NA	0.0769545	NA	4	22.0926	-36.1851	3.97288	0.0205606
8	-2.34661	3.75031e-05	-0.0197702	0.0781441	NA	5	22.3683	-34.7365	5.42146	0.0099651
